# Evolving antibody response to SARS-CoV-2 antigenic shift from XBB to JN.1

**DOI:** 10.1101/2024.04.19.590276

**Authors:** Fanchong Jian, Jing Wang, Ayijiang Yisimayi, Weiliang Song, Yanli Xu, Xiaosu Chen, Xiao Niu, Sijie Yang, Yuanling Yu, Peng Wang, Haiyan Sun, Lingling Yu, Jing Wang, Yao Wang, Ran An, Wenjing Wang, Miaomiao Ma, Tianhe Xiao, Qingqing Gu, Fei Shao, Youchun Wang, Zhongyang Shen, Ronghua Jin, Yunlong Cao

## Abstract

The continuous evolution of SARS-CoV-2, particularly the emergence of the BA.2.86/JN.1 lineage replacing XBB lineages, necessitates re-evaluation of current vaccine compositions. Here, we provide a comprehensive analysis of the humoral immune response to XBB and JN.1 human exposures, emphasizing the need for JN.1-lineage-based boosters. We demonstrate the antigenic distinctiveness of XBB and JN.1 lineages in SARS-CoV-2-naive individuals but not in those with prior vaccinations or infections, and JN.1 infection elicits superior plasma neutralization titers against its subvariants. We highlight the strong immune evasion and receptor binding capability of KP.3, supporting its foreseeable prevalence. Extensive analysis of the BCR repertoire, isolating ∼2000 RBD-specific monoclonal antibodies (mAbs) with their targeting epitopes characterized by deep mutational scanning (DMS), underscores the systematic superiority of JN.1-elicited memory B cells (MBCs). Notably, Class 1 IGHV3-53/3-66-derived neutralizing antibodies (NAbs) contribute majorly within wildtype (WT)-reactive NAbs against JN.1. However, KP.2 and KP.3 evade a substantial subset of them, even those induced by JN.1, advocating for booster updates to KP.3 for optimized enrichment. JN.1-induced Omicron-specific antibodies also demonstrate high potency across all Omicron lineages. Escape hotspots of these NAbs have mainly been mutated in Omicron RBD, resulting in higher immune barrier to escape, considering the probable recovery of previously escaped NAbs. Additionally, the prevalence of broadly reactive IGHV3-53/3-66- encoding antibodies and MBCs, and their capability of competing with all Omicron-specific NAbs suggests their inhibitory role on the de novo activation of Omicron-specific naive B cells, potentially explaining the heavy immune imprinting in mRNA-vaccinated individuals. These findings delineate the evolving antibody response to Omicron antigenic shift from XBB to JN.1, and highlight the importance of developing JN.1 lineage, especially KP.3-based vaccine boosters, to enhance humoral immunity against current and future SARS-CoV-2 variants.
