## Supplementary Table 1 for "Evolving antibody response to SARS-CoV-2 antigenic shift from XBB to JN.1"

### Sheet: plasma
Sample Type	Gender	Age	SARS-CoV-2 vaccination status	The first dose of vaccine		The second dose of vaccine		The third dose of vaccine		Sampling time point	First infection date	Reinfection date
				Vaccination Time	Vaccine Type	Vaccination Time	Vaccine Type	Vaccination Time	Vaccine Type
BA.5/BF.7 BTI + XBB infection	male	29	3	2021-05-12	inactivated vaccine	2021-06-03	inactivated vaccine	2022-04-10	inactivated vaccine	2023-05-19	2022/12/25	2023-04-05
BA.5/BF.7 BTI + XBB infection	male	40	3	2021-04-21	inactivated vaccine	2021-05-31	inactivated vaccine	2021-12-29	inactivated vaccine	2023-05-25	2022/12/26	2023-04-20
BA.5/BF.7 BTI + XBB infection	female	43	3	2021-04-22	inactivated vaccine	2021-05-31	inactivated vaccine	2021-12-09	inactivated vaccine	2023-05-25	2022/12/24	2023-04-21
BA.5/BF.7 BTI + XBB infection	male	35	3	2021-04-28	inactivated vaccine	2021-05-26	inactivated vaccine	2021-12-03	inactivated vaccine	2023-05-25	2022/12/10	2023-04-23
BA.5/BF.7 BTI + XBB infection	male	23	3	2021-07-21	inactivated vaccine	2021-09-10	inactivated vaccine	2022-04-08	inactivated vaccine	2023-05-25	2022/11/30	2023-04-22
BA.5/BF.7 BTI + XBB infection	female	60	3	2021-07-01	inactivated vaccine	2021-07-29	inactivated vaccine	2022-04-24	inactivated vaccine	2023-05-25	2023/1/11	2023-04-23
BA.5/BF.7 BTI + XBB infection	female	46	3	2021-05-17	inactivated vaccine	2021-06-24	inactivated vaccine	2021-12-29	inactivated vaccine	2023-05-26	2022/12/20	2023-04-21
BA.5/BF.7 BTI + XBB infection	male	50	3	2021-04-09	inactivated vaccine	2021-05-16	inactivated vaccine	2021-11-22	inactivated vaccine	2023-06-10	2022/12/11	2023-05-05
BA.5/BF.7 BTI + XBB infection	male	44	3	2021-05-28	inactivated vaccine	2021-06-18	inactivated vaccine	2022-04-16	inactivated vaccine	2023-06-10	2022/12	2023-05-06
BA.5/BF.7 BTI + XBB infection	female	55	3	2021-03-29	inactivated vaccine	2021-04-21	inactivated vaccine	2021-10-26	inactivated vaccine	2023-06-10	2022/12	2023-05-10
BA.5/BF.7 BTI + XBB infection	female	25	3	2021-03-31	inactivated vaccine	2021-05-06	inactivated vaccine	2021-11-25	inactivated vaccine	2023-06-10	2022/12	2023-05-11
BA.5/BF.7 BTI + XBB infection	female	22	3	2021-03-28	inactivated vaccine	2021-05-08	inactivated vaccine	2021-12-24	inactivated vaccine	2023-06-10	2022/12	2023-05-12
BA.5/BF.7 BTI + XBB infection	male	32	3	2021-02-28	inactivated vaccine	2021-03-21	inactivated vaccine	2022-04-17	inactivated vaccine	2023-06-10	2022/12	2023-05-14
BA.5/BF.7 BTI + XBB infection	male	39	3	2021-04-17	inactivated vaccine	2021-05-15	inactivated vaccine	2021-12-12	inactivated vaccine	2023-06-10	2022/12	2023-05-14
BA.5/BF.7 BTI + XBB infection	female	27	3	2021-03-24	inactivated vaccine	2021-05-06	inactivated vaccine	2021-11-26	inactivated vaccine	2023-06-18	2022/12/31	2023-05-06
BA.5/BF.7 BTI + XBB infection	male	60	3	2021-04-15	inactivated vaccine	2021-05-13	inactivated vaccine	2021-11-17	inactivated vaccine	2023-06-18	2022/12	2023-05-16
BA.5/BF.7 BTI + XBB infection	male	31	3	2021-02-05	inactivated vaccine	2021-02-26	inactivated vaccine	2022-05-03	inactivated vaccine	2023-06-18	2022/12	2023-05-16
BA.5/BF.7 BTI + XBB infection	female	47	3	2021-04-29	inactivated vaccine	2021-05-23	inactivated vaccine	2022-04-09	inactivated vaccine	2023-06-18	2022/12	2023-05-18
BA.5/BF.7 BTI + XBB infection	female	21	3	2021-03-29	inactivated vaccine	2021-05-07	inactivated vaccine	2021-11-18	inactivated vaccine	2023-06-18	2022/12	2023-05-18
BA.5/BF.7 BTI + XBB infection	male	22	3	2021-03-31	inactivated vaccine	2021-05-12	inactivated vaccine	2021-11-27	inactivated vaccine	2023-06-18	2022/12	2023-05-18
BA.5/BF.7 BTI + XBB infection	male	36	3	2021-01-21	inactivated vaccine	2021-02-09	inactivated vaccine	2021-11-24	inactivated vaccine	2023-06-18	2022/12/10	2023-05-22
BA.5/BF.7 BTI + XBB infection	female	38	3	2021-03-30	inactivated vaccine	2021-05-09	inactivated vaccine	2021-11-26	inactivated vaccine	2023-06-18	2022/12/15	2023-05-23
BA.5/BF.7 BTI + XBB infection	female	67	3	2021-07-01	inactivated vaccine	2021-07-22	inactivated vaccine	2022-01-25	inactivated vaccine	2023-06-26	2022/12/17	2023-05-22
BA.5/BF.7 BTI + XBB infection	male	26	3	2021-04-01	inactivated vaccine	2021-04-30	inactivated vaccine	2021-10-30	inactivated vaccine	2023-06-26	2022/12	2023-05-24
BA.5/BF.7 BTI + XBB infection	female	47	3	2021-01-07	inactivated vaccine	2021-01-23	inactivated vaccine	2021-10-07	inactivated vaccine	2023-06-26	2022/12	2023-05-24
BA.5/BF.7 BTI + XBB infection	female	38	3	2021-04-08	inactivated vaccine	2021-05-08	inactivated vaccine	2022-03-09	inactivated vaccine	2023-06-26	2022/12/20	2023-05-24
BA.5/BF.7 BTI + XBB infection	female	24	3	2021-03-31	inactivated vaccine	2021-05-10	inactivated vaccine	2021-11-17	inactivated vaccine	2023-06-26	2022/12	2023-05-24
BA.5/BF.7 BTI + XBB infection	male	26	3	2021-03-29	inactivated vaccine	2021-05-20	inactivated vaccine	2021-11-27	inactivated vaccine	2023-06-26	2022/12	2023-05-25
BA.5/BF.7 BTI + XBB infection	male	25	3	2021-01-05	inactivated vaccine	2021-01-29	inactivated vaccine	2021-10-11	inactivated vaccine	2023-06-26	2022/12	2023-05-31
BA.5/BF.7 BTI + XBB infection	male	26	3	2021-05-16	inactivated vaccine	2021-06-16	inactivated vaccine	2021-12-30	inactivated vaccine	2023-06-26	2022/12	2023-06-02
BA.5/BF.7 BTI + XBB infection	female	25	3	2021-04-30	inactivated vaccine	2021-05-25	inactivated vaccine	2021-12-03	inactivated vaccine	2023-06-26	2022/12	2023-06-07
BA.5/BF.7 BTI + XBB infection	female	30	3	2020-12-31	inactivated vaccine	2021-01-22	inactivated vaccine	2021-10-08	inactivated vaccine	2023-06-26	2022/12	2023-05-22
BA.5/BF.7 BTI + XBB infection	female	25	3	2021-03-28	inactivated vaccine	2021-05-07	inactivated vaccine	2021-11-28	inactivated vaccine	2023-06-26	2022/12	2023-05-24
BA.5/BF.7 BTI + XBB infection	male	23	3	2021-05-12	inactivated vaccine	2021-06-14	inactivated vaccine	2022-02-21	inactivated vaccine	2023-06-26	2022/12/1	2023-05-30
BA.5/BF.7 BTI + XBB infection	male	44	3	2020-12-14	inactivated vaccine	2021-01-06	inactivated vaccine	2021-09-29	inactivated vaccine	2023-06-18	2022/12/20	2023-05-18
BA.5/BF.7 BTI + XBB infection	female	63	3	2021-08-30	inactivated vaccine	2021-09-24	inactivated vaccine	2022-04-07	inactivated vaccine	2023-06-18	2022/12/23	2023-05-14
BA.5/BF.7 BTI + XBB infection	female	38	3	2021-04-27	inactivated vaccine	2021-05-27	inactivated vaccine	2021-12-11	inactivated vaccine	2023-06-18	2022/12/20	2023-05-25
BA.5/BF.7 BTI + XBB infection	female	33	3	2021-05-28	inactivated vaccine	2021-06-21	inactivated vaccine	2022-01-05	inactivated vaccine	2023-06-18	2022/12/17	2023-05-23
BA.5/BF.7 BTI + XBB infection	female	25	3	2021-01-01	inactivated vaccine	2021-01-24	inactivated vaccine	2021-09-29	inactivated vaccine	2023-06-18	2022/12/20	2023-05-29
BA.5/BF.7 BTI + XBB infection	female	27	3	2020.12.27	inactivated vaccine	2021.03.29	inactivated vaccine	2021-09-29	inactivated vaccine	2023-06-19	2022/12/16	2023-05-19
BA.5/BF.7 BTI + XBB infection	female	46	3	2020-12-11	inactivated vaccine	2021-01-08	inactivated vaccine	2021-09-26	inactivated vaccine	2023-06-20	2022/12/20	2023-05-19
BA.5/BF.7 BTI + XBB infection	female	15	3	2020-12-11	inactivated vaccine	2021-01-08	inactivated vaccine	2021-11-21	inactivated vaccine	2023-06-20	2022/12/25	2023-05-20
BA.5/BF.7 BTI + XBB infection	female	16	3	2021-07-23	inactivated vaccine	2021-08-14	inactivated vaccine	2022-04-27	inactivated vaccine	2023-06-20	2022/12/22	2023-05-21
BA.5/BF.7 BTI + XBB infection	female	18	3	2020-07-14	inactivated vaccine	2020-07-16	inactivated vaccine	2021-09-24	inactivated vaccine	2023-06-19	2022/12/19	2023-05-22
BA.5/BF.7 BTI + XBB infection	female	28	3	2021-07-02	inactivated vaccine	2021-08-02	inactivated vaccine	2022-04-05	inactivated vaccine	2023-06-06	2022/12/23	2023-05-01
BA.5/BF.7 BTI + XBB infection	male	28	3	2021-05-15	inactivated vaccine	2021-06-10	inactivated vaccine	2021-12-19	inactivated vaccine	2023-06-12	2022/12/25	2023-05-08
BA.5/BF.7 BTI + XBB infection	female	32	3	2021-05-17	inactivated vaccine	2021-06-16	inactivated vaccine	2021-12-19	inactivated vaccine	2023-06-12	2022/12/24	2023-05-07
BA.5/BF.7 BTI + XBB infection	female	30	3	2021-04-22	inactivated vaccine	2021-05-22	inactivated vaccine	2021-11-28	inactivated vaccine	2023-07-02	2022/12	2023-05-27
BA.5/BF.7 BTI + XBB infection	female	59	3	2021-06-09	inactivated vaccine	2021-07-24	inactivated vaccine	2022-06-23	inactivated vaccine	2023-07-02	2022/12	2023-05-28
BA.5/BF.7 BTI + XBB infection	female	52	3	2021-01-05	inactivated vaccine	2021-01-26	inactivated vaccine	2021-10-11	inactivated vaccine	2023-07-02	2022/12	2023-05-28
BA.5/BF.7 BTI + XBB infection	female	36	3	2021-04-23	inactivated vaccine	2021-06-16	inactivated vaccine	2021-12-30	inactivated vaccine	2023-07-02	2022/12	2023-05-28
BA.5/BF.7 BTI + XBB infection	female	36	3	2021-04-16	inactivated vaccine	2021-05-13	inactivated vaccine	2021-12-18	inactivated vaccine	2023-07-02	2022/12	2023-06-01
BA.5/BF.7 BTI + XBB infection	female	38	3	2021-04-13	inactivated vaccine	2021-05-16	inactivated vaccine	2021-12-01	inactivated vaccine	2023-07-02	2022/12	2023-06-02
BA.5/BF.7 BTI + XBB infection	female	34	3	2021-04-23	inactivated vaccine	2021-05-23	inactivated vaccine	2022-04-17	adenovirus vector-based vaccines	2023-07-02	2022/12/19	2023-06-05
XBB BTI	female	23	3	2021-04-01	inactivated vaccine	2021-05-08	inactivated vaccine	2021-11-19	inactivated vaccine	2023-06-10	2023/5/5	--
XBB BTI	female	43	3	2021-04-16	inactivated vaccine	2021-05-08	inactivated vaccine	2021-11-19	inactivated vaccine	2023-06-10	2023/5/5	--
XBB BTI	female	21	3	2021-03-31	inactivated vaccine	2021-05-10	inactivated vaccine	2021-11-23	inactivated vaccine	2023-06-10	2023/5/12	--
XBB BTI	female	40	3	2021-04-11	inactivated vaccine	2021-05-20	inactivated vaccine	2021-12-08	inactivated vaccine	2023-06-10	2023/5/12	--
XBB BTI	female	71	3	2021-04-11	inactivated vaccine	2021-05-20	inactivated vaccine	2021-12-08	inactivated vaccine	2023-06-10	2023/5/14	--
XBB BTI	female	33	3	2021-02-21	inactivated vaccine	2021-03-14	inactivated vaccine	2021-11-02	inactivated vaccine	2023-06-18	2023/5/6	--
XBB BTI	male	63	3	2021-06-12	inactivated vaccine	2021-07-03	inactivated vaccine	2022-02-25	inactivated vaccine	2023-06-18	2023/5/12	--
XBB BTI	female	27	3	2021-05-29	inactivated vaccine	2021-06-22	inactivated vaccine	2021-12-22	inactivated vaccine	2023-06-18	2023/5/22	--
XBB BTI	male	26	3	2021-03-30	inactivated vaccine	2021-05-20	inactivated vaccine	2021-11-26	inactivated vaccine	2023-06-18	2023/5/24	--
XBB BTI	female	28	3	2021-03-27	inactivated vaccine	2021-05-09	inactivated vaccine	2021-12-05	inactivated vaccine	2023-06-18	2023/5/16	--
XBB BTI	male	35	3	2021-04-15	inactivated vaccine	2021-05-10	inactivated vaccine	2021-11-19	inactivated vaccine	2023-06-18	2023/5/17	--
XBB BTI	female	28	3	2021-08-11	inactivated vaccine	2021-09-01	inactivated vaccine	2022-03-26	inactivated vaccine	2023-06-18	2023/5/17	--
XBB BTI	male	52	3	2021-04-12	inactivated vaccine	2021-05-23	inactivated vaccine	2021-11-30	inactivated vaccine	2023-06-18	2023/5/17	--
XBB BTI	female	21	3	2021-03-27	inactivated vaccine	2021-05-12	inactivated vaccine	2021-11-24	inactivated vaccine	2023-06-18	2023/5/23	--
XBB BTI	male	29	3	2021-04-09	inactivated vaccine	2021-05-12	inactivated vaccine	2021-11-28	inactivated vaccine	2023-06-18	2023/5/23	--
XBB BTI	female	19	3	2021-08-01	inactivated vaccine	2021-08-23	inactivated vaccine	2022-11-21	inactivated vaccine	2023-06-26	2023/5/24	--
XBB BTI	male	17	3	2021-06-02	inactivated vaccine	2021-06-28	inactivated vaccine	2022-01-03	inactivated vaccine	2023-06-19	2023/5/12	--
XBB BTI	female	26	3	2021-05-07	inactivated vaccine	2021-05-29	inactivated vaccine	2022-06-06	inactivated vaccine	2023-07-02	2023/5/23	--
XBB BTI	female	28	3	2021-03-29	inactivated vaccine	2021-04-30	inactivated vaccine	2021-11-15	inactivated vaccine	2023-07-02	2023/5/29	--
XBB BTI	female	29	3	2021-01-04	inactivated vaccine	2021-01-22	inactivated vaccine	2021-09-28	inactivated vaccine	2023-07-02	2023/6/5	--
XBB BTI	female	26	3	2021-04-21	inactivated vaccine	2021-05-14	inactivated vaccine	2021-11-18	inactivated vaccine	2023-07-02	2023/5/27	--
XBB BTI	female	70	3	2021-06-05	inactivated vaccine	2021-07-01	inactivated vaccine	2021-11-20	inactivated vaccine	2023-07-02	2023/5/27	--
XBB BTI	female	67	3	2022-03-09	inactivated vaccine	2022-04-03	inactivated vaccine	2022-12-31	inactivated vaccine	2023-07-02	2023/5/28	--
XBB BTI	male	57	3	2021-04-05	inactivated vaccine	2021-05-20	inactivated vaccine	2021-11-22	inactivated vaccine	2023-07-02	2023/6/1	--
XBB BTI	male	55	3	2021-04-17	inactivated vaccine	2021-05-18	inactivated vaccine	2021-11-30	inactivated vaccine	2023-07-02	2023/6/2	--
XBB BTI	female	46	3	2021-04-21	inactivated vaccine	2021-05-14	inactivated vaccine	2021-11-20	inactivated vaccine	2023-07-02	2023/6/3	--
XBB BTI	female	66	3	2021-06-04	inactivated vaccine	2021-06-25	inactivated vaccine	2021-12-30	inactivated vaccine	2023-07-02	2023/6/4	--
BA.5/BF.7 infection + XBB infection	male	49	0	--	--	--	--	--	--	2023-06-10	2022/12	2023-05-14
BA.5/BF.7 infection + XBB infection	male	60	0	--	--	--	--	--	--	2023-06-10	2022/12	2023-05-04
BA.5/BF.7 infection + XBB infection	female	33	0	--	--	--	--	--	--	2023-06-18	2022/12	2023-05-14
BA.5/BF.7 infection + XBB infection	male	51	0	--	--	--	--	--	--	2023-06-18	2022/12	2023-05-18
BA.5/BF.7 infection + XBB infection	female	48	0	--	--	--	--	--	--	2023-06-18	2022/12	2023-05-22
BA.5/BF.7 infection + XBB infection	female	37	0	--	--	--	--	--	--	2023-07-07	2022/12/21	2023-05-19
BA.5/BF.7 infection + XBB infection	female	49	0	--	--	--	--	--	--	2023-07-07	2022/12/12	2023-05-25
BA.5/BF.7 infection + XBB infection	female	67	0	--	--	--	--	--	--	2023-07-07	2022/12/25	2023-06-02
BA.5/BF.7 infection + XBB infection	female	39	0	--	--	--	--	--	--	2023-07-11	2022/12/8	2023-05-25
BA.5/BF.7 infection + XBB infection	female	30	0	--	--	--	--	--	--	2023-07-11	2022/12	2023-06-22
BA.5/BF.7 infection + XBB infection	male	40	0	--	--	--	--	--	--	2023-07-18	2022/12/16	2023-06-04
BA.5/BF.7 infection + XBB infection	female	53	0	--	--	--	--	--	--	2023-07-18	2022/12	2023-06-15
BA.5/BF.7 infection + XBB infection	female	61	0	--	--	--	--	--	--	2023-07-15	2022/12	2023-06-10
BA.5/BF.7 infection + XBB infection	female	55	0	--	--	--	--	--	--	2023-07-02	2022/12	2023-05-28
XBB infection	female	68	0	--	--	--	--	--	--	2023-06-10	2023/5/8	--
XBB infection	male	65	0	--	--	--	--	--	--	2023-06-10	2023/5/8	--
XBB infection	male	42	0	--	--	--	--	--	--	2023-06-10	2023/5/13	--
XBB infection	female	66	0	--	--	--	--	--	--	2023-06-10	2023/5/14	--
XBB infection	male	37	0	--	--	--	--	--	--	2023-07-11	2023/5/11	--
XBB infection	female	55	0	--	--	--	--	--	--	2023-07-14	2023/6/13	--
XBB infection	female	48	0	--	--	--	--	--	--	2023-07-15	2023/6/21	--
XBB infection	female	51	0	--	--	--	--	--	--	2023-07-15	2023/6/22	--
XBB infection	female	65	0	--	--	--	--	--	--	2023-07-24	2023/6/10	--
XBB infection	female	60	0	--	--	--	--	--	--	2023-07-25	2023/6/20	--
XBB infection	female	47	0	--	--	--	--	--	--	2023-07-13	2023/5/26	--
BA.5/BF.7 BTI + HK.3 infection	female	26	3	2021-05-29	inactivated vaccine	2021-06-25	inactivated vaccine	2021-12-25	inactivated vaccine	2023-12-18	2022/11/26	2023-11-05
BA.5/BF.7 BTI + HK.3 infection	female	35	3	2021-01-11	inactivated vaccine	2021-02-01	inactivated vaccine	2021-11-01	inactivated vaccine	2023-12-18	2022/11/30	2023-10-23
BA.5/BF.7 BTI + HK.3 infection	female	40	3	2021-02-09	inactivated vaccine	2021-03-03	inactivated vaccine	2021-10-24	inactivated vaccine	2023-12-18	2022/12	2023-10-28
BA.5/BF.7 BTI + HK.3 infection	female	34	3	2022-03-29	inactivated vaccine	2022-04-16	inactivated vaccine	2022-09-30	inactivated vaccine	2023-12-18	2022/12	2023-11-14
BA.5/BF.7 BTI + HK.3 infection	male	48	3	2021-08-19	inactivated vaccine	2021-10-22	inactivated vaccine	2022-04-25	inactivated vaccine	2023-12-18	2022/12/29	2023-11-25
BA.5/BF.7 BTI + HK.3 infection	female	47	3	2021-03-11	inactivated vaccine	2021-04-01	inactivated vaccine	2021-11-02	inactivated vaccine	2023-12-18	2022/12/25	2023-10-25
BA.5/BF.7 BTI + HK.3 infection	female	28	3	2021-04-09	inactivated vaccine	2021-09-19	inactivated vaccine	2022-06-10	inactivated vaccine	2023-12-18	2022/12/21	2023-11-03
BA.5/BF.7 BTI + HK.3 infection	female	62	3	2021-08-16	inactivated vaccine	2021-09-20	inactivated vaccine	2022-04-18	inactivated vaccine	2023-12-18	2022/12/27	2023-11-05
BA.5/BF.7 BTI + HK.3 infection	female	35	3	2021-06-15	inactivated vaccine	2021-07-17	inactivated vaccine	2022-01-18	inactivated vaccine	2023-12-18	2023/1/15	2023-10-23
BA.5/BF.7 BTI + HK.3 infection	male	39	3	2021-04-12	inactivated vaccine	2021-05-20	inactivated vaccine	2021-11-23	inactivated vaccine	2023-12-16	2022/12	2023-10-28
BA.5/BF.7 BTI + HK.3 infection	female	39	3	2021-01-04	inactivated vaccine	2021-01-25	inactivated vaccine	2021-09-28	inactivated vaccine	2023-12-16	2022/12	2023-10-21
BA.5/BF.7 BTI + HK.3 infection	male	34	2	2021-06-03	inactivated vaccine	2021-06-24	inactivated vaccine	--	--	2023-12-16	2022/12	2023-11-25
BA.5/BF.7 BTI + HK.3 infection	male	19	3	2021-07-28	inactivated vaccine	2021-08-23	inactivated vaccine	2022-08-29	inactivated vaccine	2023-12-16	2022/12	2023-10-19
BA.5/BF.7 BTI + HK.3 infection	female	25	2	2021-04-27	inactivated vaccine	2021-06-07	inactivated vaccine	--	--	2023-12-16	2022/12	2023-11-30
BA.5/BF.7 BTI + HK.3 infection	female	65	3	2021-08-17	inactivated vaccine	2021-09-22	inactivated vaccine	2022-08-10	inactivated vaccine	2023-12-20	2022/12	2023-10-21
BA.5/BF.7 BTI + HK.3 infection	male	59	3	2021-04-10	inactivated vaccine	2021-05-12	inactivated vaccine	2021-12-08	inactivated vaccine	2023-12-20	2022/12	2023-11-04
BA.5/BF.7 BTI + HK.3 infection	female	42	3	2021-04-14	inactivated vaccine	2021-05-10	inactivated vaccine	2021-11-20	inactivated vaccine	2023-12-20	2022/12/15	2023-11-22
BA.5/BF.7 BTI + HK.3 infection	female	42	3	2021-04-12	inactivated vaccine	2021-05-21	inactivated vaccine	2021-11-25	inactivated vaccine	2023-12-20	2022/12	2023-10-24
BA.5/BF.7 BTI + JN.1 infection	female	32	3	2020-07-29	inactivated vaccine	2020-08-13	inactivated vaccine	2021-11-03	inactivated vaccine	2024-03-20	2022-12-20	2024-02-06
BA.5/BF.7 BTI + JN.1 infection	male	43	3	2021-10-20	inactivated vaccine	2021-11-12	inactivated vaccine	--	--	2024-03-20	2022-12-15	2024-02-23
BA.5/BF.7 BTI + JN.1 infection	female	42	3	2021-01-08	inactivated vaccine	2021-01-29	inactivated vaccine	2021-11-01	inactivated vaccine	2024-03-20	2022-12-12	2024-02-28
BA.5/BF.7 BTI + JN.1 infection	female	46	3	2021-03-31	inactivated vaccine	2021-04-22	inactivated vaccine	2021-11-24	inactivated vaccine	2024-03-20	2022-12-16	2024-02-15
BA.5/BF.7 BTI + JN.1 infection	male	54	3	2021-03-31	inactivated vaccine	2021-04-22	inactivated vaccine	2021-11-23	inactivated vaccine	2024-03-20	2022-12-22	2024-02-20
BA.5/BF.7 BTI + JN.1 infection	male	48	3	2021-07-15	inactivated vaccine	2021-08-22	inactivated vaccine	2022-02-25	inactivated vaccine	2024-03-20	2023-09-17	2024-02-27
BA.5/BF.7 BTI + JN.1 infection	female	40	3	2020-12-16	inactivated vaccine	2020-12-30	inactivated vaccine	2021-10-29	inactivated vaccine	2024-03-20	2022-12-12	2024-02-03
BA.5/BF.7 BTI + JN.1 infection	female	55	3	2021-01-08	inactivated vaccine	2021-01-29	inactivated vaccine	2021-11-02	inactivated vaccine	2024-03-20	2022-11-23	2024-02-21
BA.5/BF.7 BTI + JN.1 infection	female	60	3	2021-04-23	inactivated vaccine	2021-05-16	inactivated vaccine	2021-11-24	inactivated vaccine	2024-03-24	2022/12	2024-02-19
BA.5/BF.7 BTI + JN.1 infection	female	52	3	2021-04-28	inactivated vaccine	2021-05-21	inactivated vaccine	2021-11-29	inactivated vaccine	2024-03-24	2022/12	2024-02-21
BA.5/BF.7 BTI + JN.1 infection	female	41	3	2021-04-19	inactivated vaccine	2021-05-17	inactivated vaccine	2021-11-19	inactivated vaccine	2024-03-24	2022/12	2024-02-23
BA.5/BF.7 BTI + JN.1 infection	male	53	3	2021-03-26	inactivated vaccine	2021-04-17	inactivated vaccine	2021-10-29	inactivated vaccine	2024-03-24	2022/12	2024-02-24
BA.5/BF.7 BTI + JN.1 infection	male	69	3	2022-08-19	inactivated vaccine	2023-05-30	inactivated vaccine	--	--	2024-03-24	2022/12	2024-02-24
BA.5/BF.7 BTI + JN.1 infection	female	51	3	2021-04-15	inactivated vaccine	2021-05-08	inactivated vaccine	2021-11-16	inactivated vaccine	2024-03-24	2022/12	2024-02-27
BA.5/BF.7 BTI + JN.1 infection	male	32	3	2021-04-16	inactivated vaccine	2021-05-15	inactivated vaccine	2022-11-30	inactivated vaccine	2024-03-24	2022/12	2024-02-27
BA.5/BF.7 BTI + JN.1 infection	male	41	3	2021-03-19	inactivated vaccine	2021-05-06	inactivated vaccine	2021-11-27	inactivated vaccine	2024-03-24	2022/12	2024-02-27
BA.5/BF.7 BTI + JN.1 infection	male	68	3	2021-06-14	inactivated vaccine	2021-07-06	inactivated vaccine	--	--	2024-03-24	2022/12	2024-02-28
BA.5/BF.7 BTI + JN.1 infection	female	58	3	2021-06-05	inactivated vaccine	2021-06-26	inactivated vaccine	--	--	2024-03-24	2022/12	2024-03-02
BA.5/BF.7 BTI + JN.1 infection	male	33	3	2021-01-08	inactivated vaccine	2021-01-29	inactivated vaccine	2021-10-29	inactivated vaccine	2024-03-26	2022-12-16	2024-03-03
BA.5/BF.7 BTI + JN.1 infection	female	29	3	2020-12-16	inactivated vaccine	2020-12-30	inactivated vaccine	2021-10-29	inactivated vaccine	2024-03-26	2023-05-20	2024-02-15
BA.5/BF.7 BTI + JN.1 infection	female	32	3	2021-01-08	inactivated vaccine	2021-01-29	inactivated vaccine	2021-10-29	inactivated vaccine	2024-03-26	2023-06-18	2024-02-25
BA.5/BF.7 BTI + JN.1 infection	female	28	3	2021-01-08	inactivated vaccine	2021-01-28	inactivated vaccine	2021-10-28	inactivated vaccine	2024-03-26	2022/12	2024-03-07
BA.5/BF.7 BTI + JN.1 infection	female	39	3	2021-03-12	inactivated vaccine	2021-04-02	inactivated vaccine	2021-10-24	inactivated vaccine	2024-03-26	2022-12-18	2024-03-07
BA.5/BF.7 BTI + JN.1 infection	female	41	3	2021-07-08	inactivated vaccine	2021-07-29	inactivated vaccine	2022-04-20	inactivated vaccine	2024-03-26	2022-12-03	2024-02-25
BA.5/BF.7 BTI + JN.1 infection	male	38	3	2021-09-18	inactivated vaccine	2022-01-24	inactivated vaccine	--	--	2024-03-26	2022-12-31	2024-02-03
BA.5/BF.7 BTI + JN.1 infection	female	35	3	2022-03-13	inactivated vaccine	2022-05-14	inactivated vaccine	2022-12-08	inactivated vaccine	2024-03-26	2022-12-18	2024-02-04
BA.5/BF.7 BTI + JN.1 infection	female	49	3	2021-07-30	inactivated vaccine	2021-08-22	inactivated vaccine	--	--	2024-03-26	2023-01-05	2024-02-23
BA.5/BF.7 BTI + JN.1 infection	female	28	3	2021-03-25	inactivated vaccine	2021-04-15	inactivated vaccine	2021-12-28	inactivated vaccine	2024-03-26	2023-01-10	2024-02-19
BA.5/BF.7 BTI + JN.1 infection	female	54	3	2021-07-26	inactivated vaccine	2021-08-25	inactivated vaccine	2022-04-17	inactivated vaccine	2024-03-26	2022-12-11	2024-03-04
BA.5/BF.7 infection + JN.1 infection	female	35	0	--	--	--	--	--	--	2024-03-20	2022-12-21	2024-02-18
BA.5/BF.7 infection + JN.1 infection	female	48	0	--	--	--	--	--	--	2024-03-20	2022-12-18	2024-02-12
BA.5/BF.7 infection + JN.1 infection	male	43	0	--	--	--	--	--	--	2024-03-20	2022-12-23	2024-02-17
BA.5/BF.7 infection + JN.1 infection	female	47	0	--	--	--	--	--	--	2024-03-26	2023-05-26	2024-02-22
BA.5/BF.7 infection + JN.1 infection	female	43	0	--	--	--	--	--	--	2024-03-26	2022-12-11	2024-02-25
BA.5/BF.7 infection + JN.1 infection	female	38	0	--	--	--	--	--	--	2024-03-26	2022-12-15	2024-02-22
BA.5/BF.7 infection + JN.1 infection	female	47	0	--	--	--	--	--	--	2024-04-02	2022-12-09	2024-03-14
BA.5/BF.7 infection + JN.1 infection	female	32	0	--	--	--	--	--	--	2024-04-02	2022-04-03	2024-02-20
JN.1 infection	male	39	0	--	--	--	--	--	--	2024-03-24	2024-02-20	--
JN.1 infection	female	66	0	--	--	--	--	--	--	2024-03-24	2024-02-24	--
JN.1 infection	female	69	0	--	--	--	--	--	--	2024-04-02	2024-03-20	--
JN.1 infection	female	65	0	--	--	--	--	--	--	2024-04-15	2024-03-24	--
